# Discovery of novel enzybiotic candidates targeting human bacterial pathogens through large-scale viral-host profiling

**DOI:** 10.64898/2026.09.01.748673

**Authors:** Mateus B. Fiamenghi, Nikos C. Kyrpides

## Abstract

The rise of antibiotic-resistant bacteria demands alternative therapeutic strategies, with bacteriophage (phage) therapy and phage-derived enzybiotics emerging as promising approaches. However, identifying candidate phages against specific pathogens has historically been a bottleneck due to the need for cultivation methods to assess host range and lytic activity. Advances in metagenomic sequencing and the emergence of large-scale viral genome databases now provide an opportunity to accelerate this process computationally. Here, we present a large-scale mining of the MetaVR database to identify phages targeting human bacterial pathogens. By integrating direct host associations with CRISPR-spacer evidence, we linked 196,472 high-quality and complete viral genomes, representing 42,360 vOTUs, to 618 species of pathogenic and opportunistic bacteria. Functional enrichment analysis revealed distinct genomic signatures with viral lifestyle and host-range breadth: virulent phages were enriched in replication and structural functions, whereas temperate and broad host-range phages were enriched in anti-defense and regulatory modules. To characterize their lytic potential we annotated lysis-related protein families and their structural diversity, identifying 76 structurally novel lysis-associated proteins, including candidates targeting WHO priority pathogens. Focused analysis of endolysins revealed 592 structural clusters, with extensive sharing of endolysin repertoires among ESKAPE pathogens, suggesting candidates for broad-spectrum enzybiotic development. Selection analysis identified 167 endolysin families with sites under positive selection within functional domains, highlighting evolutionary diversification potentially associated with phage-host interactions. Together, our results establish a large-scale framework for connecting human bacterial pathogens to phages and their lytic machinery, providing a resource for prioritizing phage therapy and enzybiotic development.

**Importance:** Antibiotic resistance is a growing global health crisis, and phage therapy represents a promising alternative to conventional antibiotics. By leveraging a large-scale viral genomic database to computationally link almost 200,000 phage genomes to 618 human pathogen species, we substantially expand the catalog of known phage-pathogen interactions. Additionally, we characterize the lysis machinery encoded by these phages, including holins, spanins and endolysins uncovering structurally novel enzymes, associated with phages targeting WHO priority pathogens that could serve as starting points for enzybiotic development. We also reveal extensive sharing of endolysin repertoires among pathogen species, indicating opportunities for developing broad-spectrum enzybiotic strategies. By providing a systematic, genomics-driven framework for identifying and prioritizing phage-derived therapeutic candidates, this work translates large-scale viral genomic data into a resource for developing new therapeutic strategies against drug-resistant bacterial infections.

**Graphical Abstract:** 
