## Supplementary Table 3 for "Discovery of novel enzybiotic candidates targeting human bacterial pathogens through large-scale viral-host profiling"

### Sheet: supplementary_table_3
species	n_exclusive	n_shared	log_odds	pval	padj
s__Aeromonas caviae	15	44	1.07228	0.000872978	0.00323399
s__Aeromonas dhakensis	0	18	-inf	0.24832	0.406057
s__Aeromonas hydrophila	7	98	-0.49197	0.262488	0.415394
s__Aeromonas jandaei	1	1	2.14758	0.198197	0.337192
s__Aeromonas schubertii	0	3	-inf	1	1
s__Aeromonas veronii	16	287	-0.741028	0.00183878	0.00587689
s__Afipia felis	2	14	0.201626	0.680825	0.887795
s__Aggregatibacter actinomycetemcomitans	59	1084	-0.769729	1.99395e-10	1.35423e-09
s__Arachnia propionica	1	4	0.761257	0.424341	0.606733
s__Arcanobacterium haemolyticum	0	2	-inf	1	1
s__Bacillus_A anthracis	0	4	-inf	1	1
s__Bacillus_A cereus	0	33	-inf	0.0442022	0.0986981
s__Bacteroides fragilis	5	4022	-4.5869	1.91979e-186	7.82313e-185
s__Bacteroides pyogenes	22	816	-1.47274	5.24834e-18	5.7032e-17
s__Bartonella ancashensis	0	2	-inf	1	1
s__Bartonella bacilliformis	0	5	-inf	1	1
s__Bartonella henselae	0	27	-inf	0.107119	0.203027
s__Bordetella pertussis	0	424	-inf	9.52311e-21	1.10876e-19
s__Brachyspira pilosicoli	1	4	0.761257	0.424341	0.606733
s__Brucella anthropi	1	17	-0.685803	1	1
s__Brucella melitensis	101	5	5.16259	3.50612e-92	9.52495e-91
s__Burkholderia gladioli	21	82	0.786371	0.00304804	0.00937417
s__Burkholderia mallei	0	3	-inf	1	1
s__Campylobacter fetus	0	30	-inf	0.0684107	0.139387
s__Campylobacter hyointestinalis	0	20	-inf	0.259572	0.414806
s__Campylobacter lanienae	0	26	-inf	0.104584	0.200556
s__Campylobacter_A concisus_AB	0	7	-inf	1	1
s__Campylobacter_A concisus_C	0	33	-inf	0.0442022	0.0986981
s__Campylobacter_A concisus_T	0	2	-inf	1	1
s__Campylobacter_A curvus	1	6	0.35577	0.53844	0.750134
s__Campylobacter_D coli	8	69	-0.00716858	1	1
s__Campylobacter_D jejuni	10	196	-0.829231	0.00594345	0.0167031
s__Capnocytophaga canimorsus	0	2	-inf	1	1
s__Chlamydia trachomatis	4	142	-1.42321	0.000958783	0.00339743
s__Chromobacterium haemolyticum	29	132	0.633265	0.00408624	0.0118939
s__Clostridioides difficile	2038	1894	2.41065	0	0
s__Clostridium botulinum_A	15	35	1.30122	0.000122027	0.000568297
s__Clostridium neonatale	6	7	1.99383	0.00116644	0.00396103
s__Clostridium septicum	0	3	-inf	1	1
s__Clostridium_F botulinum	46	96	1.41505	1.19182e-12	1.07925e-11
s__Clostridium_F botulinum_A	0	4	-inf	1	1
s__Clostridium_G tetani	6	4	2.55348	0.000188575	0.000816817
s__Clostridium_H novyi	8	9	2.03037	0.000144855	0.000655872
s__Corynebacterium diphtheriae	2	302	-2.87288	2.9216e-12	2.50643e-11
s__Corynebacterium minutissimum	0	1	-inf	1	1
s__Corynebacterium ulcerans	0	40	-inf	0.0189675	0.0464615
s__Cronobacter dublinensis	4	63	-0.609652	0.316064	0.477022
s__Cronobacter malonaticus	2	67	-1.36459	0.0454939	0.10021
s__Cronobacter muytjensii	2	4	1.4545	0.123357	0.228491
s__Cronobacter sakazakii	89	1001	-0.275242	0.0127264	0.033458
s__Cronobacter turicensis	1	15	-0.560619	1	1
s__Edwardsiella tarda	0	41	-inf	0.0190977	0.0464615
s__Elizabethkingia anophelis	0	31	-inf	0.0703334	0.141535
s__Elizabethkingia meningoseptica	0	11	-inf	0.618811	0.840552
s__Erysipelothrix rhusiopathiae	0	1	-inf	1	1
s__Escherichia albertii	267	567	1.41341	8.47146e-65	1.53428e-63
s__Escherichia coli	2342	19102	0.0619067	0.0129772	0.0335761
s__Escherichia fergusonii	151	203	1.86354	3.1744e-55	5.17428e-54
s__Fusobacterium nucleatum	2	19	-0.10381	1	1
s__Fusobacterium periodonticum	0	8	-inf	1	1
s__Fusobacterium_A ulcerans	18	30	1.63803	7.19581e-07	3.7836e-06
s__Fusobacterium_A varium	22	33	1.74373	1.07297e-08	6.72668e-08
s__Fusobacterium_C gonidiaformans	10	34	0.924289	0.0215272	0.051602
s__Fusobacterium_C necrophorum	14	51	0.855484	0.00731649	0.0198765
s__Haemophilus influenzae	38	667	-0.721441	2.34456e-06	1.19426e-05
s__Hathewaya histolytica	0	4	-inf	1	1
s__Kingella kingae	0	6	-inf	1	1
s__Klebsiella ornithinolytica	3	93	-1.28722	0.0176626	0.0442923
s__Klebsiella oxytoca	86	633	0.152513	0.198592	0.337192
s__Klebsiella pneumoniae	2322	7505	1.13307	0	0
s__Klebsiella quasipneumoniae	39	407	-0.198548	0.276994	0.433701
s__Klebsiella variicola	154	2496	-0.651078	1.87425e-17	1.90939e-16
s__Legionella pneumophila	0	16	-inf	0.401269	0.589251
s__Leptospira interrogans	12	89	0.143922	0.624458	0.841212
s__Listeria monocytogenes	62	415	0.247626	0.0718086	0.142742
s__Listeria monocytogenes_B	0	1	-inf	1	1
s__Moraxella catarrhalis	0	77	-inf	0.000492001	0.00190943
s__Morganella morganii	9	175	-0.821127	0.0108215	0.0289165
s__Mycobacterium avium	14	12	2.30283	5.24788e-08	3.16817e-07
s__Mycobacterium colombiense	1	1	2.14758	0.198197	0.337192
s__Mycobacterium intracellulare	4	2	2.841	0.00150562	0.00490832
s__Mycobacterium kansasii	1	2	1.45443	0.282039	0.433701
s__Mycobacterium malmoense	1	1	2.14758	0.198197	0.337192
s__Mycobacterium marinum	10	18	1.56045	0.00034407	0.00140209
s__Mycobacterium tuberculosis	6	5	2.33033	0.000378012	0.00150283
s__Mycobacterium xenopi	5	3	2.65876	0.000532553	0.00201875
s__Neisseria meningitidis	58	1092	-0.794359	4.64596e-11	3.44223e-10
s__Nocardia abscessus	0	1	-inf	1	1
s__Nocardia asteroides	4	0	inf	0.000119489	0.000568297
s__Nocardia brasiliensis	1	5	0.538103	0.484537	0.680858
s__Nocardia cerradoensis	0	2	-inf	1	1
s__Nocardia farcinica	2	16	0.0680725	0.712099	0.921208
s__Nocardia higoensis	1	2	1.45443	0.282039	0.433701
s__Nocardia nova	4	6	1.74234	0.0149382	0.0380458
s__Nocardia otitidiscaviarum	2	5	1.23134	0.161123	0.288604
s__Nocardia transvalensis	1	4	0.761257	0.424341	0.606733
s__Nocardia vulneris	0	4	-inf	1	1
s__Nocardia wallacei	0	2	-inf	1	1
s__Orientia tsutsugamushi	0	1	-inf	1	1
s__Paraclostridium sordellii	6	106	-0.724773	0.0877989	0.170372
s__Parvimonas micra	0	39	-inf	0.0306871	0.0714571
s__Pasteurella multocida	146	632	0.689019	3.43621e-12	2.80051e-11
s__Peptostreptococcus anaerobius	30	42	1.81337	7.00804e-12	5.43957e-11
s__Plesiomonas shigelloides	0	33	-inf	0.0442022	0.0986981
s__Porphyromonas gingivalis	43	141	0.962422	3.84331e-07	2.0882e-06
s__Prevotella amnii	0	20	-inf	0.259572	0.414806
s__Prevotella bivia	1	49	-1.74476	0.0594884	0.12593
s__Prevotella corporis	0	2	-inf	1	1
s__Prevotella denticola	4	138	-1.39459	0.0013385	0.00445256
s__Prevotella disiens	2	57	-1.20284	0.0866315	0.170132
s__Prevotella histicola	6	113	-0.788798	0.0512268	0.111333
s__Prevotella intermedia	4	68	-0.686079	0.244372	0.406057
s__Prevotella jejuni	20	198	-0.145325	0.656961	0.870607
s__Prevotella melaninogenica	1	30	-1.25393	0.249115	0.406057
s__Prevotella multiformis	0	1	-inf	1	1
s__Prevotella nigrescens	3	76	-1.08517	0.0626769	0.129321
s__Prevotella pallens	3	102	-1.37969	0.00619818	0.0171238
s__Prevotella vespertina	7	105	-0.561039	0.165122	0.292553
s__Proteus mirabilis	45	514	-0.289466	0.0614055	0.128322
s__Proteus penneri	2	13	0.275745	0.665829	0.875243
s__Proteus vulgaris	8	38	0.589689	0.142004	0.260074
s__Providencia alcalifaciens	4	48	-0.337555	0.653624	0.870607
s__Providencia rettgeri	3	45	-0.560759	0.47908	0.679044
s__Providencia stuartii	10	102	-0.175064	0.756675	0.971165
s__Salmonella bongori	12	24	1.45521	0.000190424	0.000816817
s__Salmonella diarizonae	32	4814	-2.91689	1.76062e-185	5.73961e-184
s__Salmonella enterica	2025	23298	-0.378612	1.0801e-51	1.60051e-50
s__Sarcina perfringens	1	166	-2.9662	3.55902e-07	2.00042e-06
s__Staphylococcus argenteus	0	215	-inf	7.59069e-11	5.37949e-10
s__Staphylococcus aureus	34	7530	-3.33514	2.32482e-315	1.26315e-313
s__Staphylococcus saprophyticus	2	40	-0.84848	0.314585	0.477022
s__Staphylococcus schweitzeri	0	7	-inf	1	1
s__Streptobacillus moniliformis	0	28	-inf	0.111109	0.208169
s__Streptococcus agalactiae	12	2227	-3.09943	1.31525e-88	2.67982e-87
s__Streptococcus anginosus	1	84	-2.28414	0.0019872	0.00622911
s__Streptococcus constellatus	0	57	-inf	0.00367287	0.010885
s__Streptococcus dysgalactiae	1	994	-4.76502	2.52734e-46	3.43297e-45
s__Streptococcus equinus	0	56	-inf	0.00358316	0.0108158
s__Streptococcus gallolyticus	1	92	-2.3752	0.000933226	0.00338035
s__Streptococcus gwangjuense	0	38	-inf	0.0296018	0.0699289
s__Streptococcus intermedius	0	21	-inf	0.159491	0.288604
s__Streptococcus lutetiensis	0	10	-inf	0.612998	0.839653
s__Streptococcus parasuis	0	2	-inf	1	1
s__Streptococcus pasteurianus	0	106	-inf	1.7479e-05	8.63357e-05
s__Streptococcus pneumoniae	4	567	-2.81238	5.20982e-22	6.53232e-21
s__Streptococcus pseudopneumoniae	3	26	-0.0119859	1	1
s__Streptococcus pseudoporcinus	0	3	-inf	1	1
s__Streptococcus pyogenes	2	1931	-4.7462	1.25307e-89	2.91786e-88
s__Streptococcus sobrinus	3	0	inf	0.00114301	0.00396103
s__Streptococcus suis	4	292	-2.14577	7.84206e-10	5.11302e-09
s__Tannerella forsythia	0	13	-inf	0.385705	0.576788
s__Terrisporobacter othiniensis	0	6	-inf	1	1
s__Vibrio alginolyticus	1	48	-1.72413	0.0582888	0.125014
s__Vibrio cholerae	23	349	-0.573736	0.00500798	0.0143211
s__Vibrio fluvialis	0	15	-inf	0.392654	0.581842
s__Vibrio furnissii	0	4	-inf	1	1
s__Vibrio metschnikovii	9	50	0.432998	0.20549	0.345309
s__Vibrio mimicus	1	7	0.201609	0.586706	0.81045
s__Vibrio navarrensis	0	1	-inf	1	1
s__Vibrio parahaemolyticus	4	238	-1.9407	1.3687e-07	7.96779e-07
s__Vibrio vulnificus	3	37	-0.364927	0.795001	1
s__Yersinia enterocolitica	1	385	-3.80985	2.05877e-17	1.97399e-16
s__Yersinia pestis	11	259	-1.01323	0.000200788	0.00083919
